# Analysis of alternative mRNA splicing in vemurafenib-resistant melanoma cells

**DOI:** 10.1101/2022.03.16.484656

**Authors:** Honey Bokharaie, Walter Kolch, Aleksandar Krstic

## Abstract

Alternative mRNA splicing is common in cancers. In BRAF V600E mutated malignant melanoma a frequent mechanism of acquired resistance to BRAF inhibitors involves alternative splicing (AS) of BRAF. The resulting shortened BRAF protein constitutively dimerizes and conveys drug resistance. Here, we have analysed AS in SKMEL-239 melanoma cells and a BRAF inhibitor (vemurafenib) resistant derivative that expresses an AS, shortened BRAF V600E transcript. Transcriptome analysis showed differential expression of spliceosome components between the two cell lines. As there is no consensus approach to analysing AS events, we used and compared four common AS softwares based on different principles, DEXSeq, rMATS, ASpli, and LeafCutter. Two of them correctly identified the BRAF V600E AS in the vemurafenib resistant cells. Only 12 AS events were identified by all four softwares. Testing the AS predictions experimentally showed that these overlapping predictions are highly accurate. Interestingly, they identified AS caused alterations in the expression of melanin synthesis and cell migration genes in the vemurafenib resistant cells. This analysis shows that combining different AS analysis approaches produce reliable results and meaningful, biologically testable hypotheses.

**Graphic Abstract:** 
