## Supplementary material for "Analysis of alternative mRNA splicing in vemurafenib-resistant melanoma cells": Table S2

### Sheet: GO term "RNA Splicing" - IPA
Gene Set	Gene Symbol	ENTREZ ID	log2 FC	Ave. Expr.	t statistic	p-value	adj. p-value
GOBP_RNA_SPLICING	AHNAK	79026	-2,29	6,68	-11,00	8,92E-07	1,08E-05
GOBP_RNA_SPLICING	AHNAK2	113146	-2,23	1,57	-11,61	5,50E-07	7,51E-06
GOBP_RNA_SPLICING	BCAS2	10286	0,65	5,74	14,06	9,53E-08	2,07E-06
GOBP_RNA_SPLICING	CDK13	8621	0,52	5,63	5,03	0,000572	0,001963328
GOBP_RNA_SPLICING	CELF6	60677	1,90	0,03	11,04	8,65E-07	1,07E-05
GOBP_RNA_SPLICING	CLNS1A	1207	-0,66	5,75	-12,60	2,60E-07	4,26E-06
GOBP_RNA_SPLICING	CWC15	51503	-0,52	5,29	-6,49	8,16E-05	0,000392355
GOBP_RNA_SPLICING	CWF19L2	143884	-0,55	3,03	-6,06	0,00014	0,00061095
GOBP_RNA_SPLICING	DDX20	11218	0,50	4,93	8,20	1,19E-05	8,24E-05
GOBP_RNA_SPLICING	DHX38	9785	-0,97	6,28	-20,70	2,55E-09	1,67E-07
GOBP_RNA_SPLICING	ESRP2	80004	1,38	-1,15	7,54	2,40E-05	0,000144874
GOBP_RNA_SPLICING	FMR1	2332	0,70	5,96	7,57	2,32E-05	0,000141004
GOBP_RNA_SPLICING	GEMIN8	54960	-0,97	2,22	-9,56	3,11E-06	2,86E-05
GOBP_RNA_SPLICING	GTF2F2	2963	-0,86	5,48	-15,23	4,55E-08	1,24E-06
GOBP_RNA_SPLICING	HTATSF1	27336	0,60	6,06	8,31	1,05E-05	7,49E-05
GOBP_RNA_SPLICING	KHDRBS3	10656	-0,61	3,45	-7,10	3,94E-05	0,000216409
GOBP_RNA_SPLICING	MBNL2	10150	-1,43	4,89	-13,24	1,65E-07	3,10E-06
GOBP_RNA_SPLICING	MBNL3	55796	0,69	3,56	5,70	0,000227	0,000908629
GOBP_RNA_SPLICING	PCBP4	57060	-1,02	4,92	-11,17	7,78E-07	9,83E-06
GOBP_RNA_SPLICING	POLR2A	5430	0,55	7,72	7,49	2,54E-05	0,000152052
GOBP_RNA_SPLICING	POLR2A	5430	0,55	7,72	7,49	2,54E-05	0,000152052
GOBP_RNA_SPLICING	PPARGC1A	10891	0,86	5,73	6,76	5,91E-05	0,000300966
GOBP_RNA_SPLICING	PTBP2	58155	0,64	4,45	6,87	5,22E-05	0,00027165
GOBP_RNA_SPLICING	RBFOX2	23543	-0,99	6,02	-12,08	3,84E-07	5,70E-06
GOBP_RNA_SPLICING	RBFOX2	23543	-0,99	6,02	-12,08	3,84E-07	5,70E-06
GOBP_RNA_SPLICING	RBM20	282996	-2,75	-2,45	-5,18	0,00046	0,001635048
GOBP_RNA_SPLICING	RBM7	10179	-0,60	4,31	-7,67	2,08E-05	0,000128774
GOBP_RNA_SPLICING	RBM8A	9939	0,50	7,40	11,04	8,64E-07	1,07E-05
GOBP_RNA_SPLICING	RBMXL1	494115	0,92	4,83	11,02	8,83E-07	1,08E-05
GOBP_RNA_SPLICING	RTCB	51493	-1,08	6,96	-19,79	3,90E-09	2,23E-07
GOBP_RNA_SPLICING	SAP18	10284	-0,82	6,89	-12,43	2,96E-07	4,68E-06
GOBP_RNA_SPLICING	SART1	9092	-0,67	6,06	-9,58	3,08E-06	2,84E-05
GOBP_RNA_SPLICING	SF3A1	10291	-0,74	7,81	-16,51	2,14E-08	7,05E-07
GOBP_RNA_SPLICING	SF3B2	10992	-0,58	7,82	-13,19	1,72E-07	3,18E-06
GOBP_RNA_SPLICING	SF3B3	23450	-0,78	8,07	-16,84	1,78E-08	6,17E-07
GOBP_RNA_SPLICING	SNRPD3	6634	-1,04	7,04	-19,13	5,35E-09	2,72E-07
GOBP_RNA_SPLICING	SNRPN	6638	6,30	-2,52	12,85	2,18E-07	3,75E-06
GOBP_RNA_SPLICING	TFIP11	24144	-0,79	5,57	-12,88	2,13E-07	3,67E-06
GOBP_RNA_SPLICING	THOC5	8563	-0,93	5,85	-12,88	2,14E-07	3,68E-06
GOBP_RNA_SPLICING	TXNL4B	54957	-1,11	4,47	-20,38	2,95E-09	1,83E-07
GOBP_RNA_SPLICING	U2AF1	7307	-0,66	6,74	-10,08	1,96E-06	1,99E-05
GOBP_RNA_SPLICING	U2AF1L5	102724594	-0,78	3,44	-4,13	0,002199	0,006090176
GOBP_RNA_SPLICING	WBP4	11193	-0,86	4,00	-10,75	1,10E-06	1,27E-05
GOBP_RNA_SPLICING	ZC3H13	23091	-0,74	8,87	-4,78	0,000826	0,002661824
GOBP_RNA_SPLICING	ZCCHC8	55596	0,56	4,97	5,67	0,000235	0,000935183
GOBP_RNA_SPLICING	ZMAT5	55954	-1,38	3,29	-10,26	1,67E-06	1,76E-05

### Sheet: KEGG_SPLICEOSOME -  M2044
Gene Set	Gene Symbol	ENTREZ ID	log2 FC	Ave. Expr.	t statistic	p-value	adj. p-value
KEGG_SPLICEOSOME	BCAS2	10286	0,646	5739	14,06	9,53E-08	2,07E-06
KEGG_SPLICEOSOME	CWC15	51503	-0,524	5290	-6,49	8,16E-05	0,000392
KEGG_SPLICEOSOME	DHX38	9785	-0,974	6280	-20,70	2,55E-09	1,67E-07
KEGG_SPLICEOSOME	HSPA1L	3305	-0,616	1128	-4,37	0,00153	0,004464
KEGG_SPLICEOSOME	RBM8A	9939	0,503	7398	11,04	8,64E-07	1,07E-05
KEGG_SPLICEOSOME	SART1	9092	-0,671	6058	-9,58	3,08E-06	2,84E-05
KEGG_SPLICEOSOME	SF3A1	10291	-0,735	7815	-16,51	2,14E-08	7,05E-07
KEGG_SPLICEOSOME	SF3B2	10992	-0,583	7817	-13,19	1,72E-07	3,18E-06
KEGG_SPLICEOSOME	SF3B3	23450	-0,779	8074	-16,84	1,78E-08	6,17E-07
KEGG_SPLICEOSOME	SNRPD3	6634	-1042	7040	-19,13	5,35E-09	2,72E-07
KEGG_SPLICEOSOME	U2AF1	7307	-0,659	6745	-10,08	1,96E-06	1,99E-05
