## Supplementary material for "Analysis of alternative mRNA splicing in vemurafenib-resistant melanoma cells": Table S4

### Sheet: ASpli
entrez:bin	feature	event	entrez	entrez_overlap	symbol	gene_coordinates	start	end	length	logFC	pvalue	bin.fdr	J1	PAR1	PAR2	PAR3	PAR4	RES1	RES2	RES3	RES4	J2	PAR1.1	PAR2.1	PAR3.1	PAR4.1	RES1.1	RES2.1	RES3.1	RES4.1	J3	PAR1.2	PAR2.2	PAR3.2	PAR4.2	RES1.2	RES2.2	RES3.2	RES4.2	P	R	delta
673:E013	E	Alt3ss	673	-	BRAF	chr7:140719327-140924928:-	140734617	140734770	154	0.566351	0.0022754	0.0967692	chr7.140726516.140734617	8	13	18	21	44	44	25	26	chr7.140734770.140739812	20	27	19	25	58	67	53	44	NA	NA	NA	NA	NA	NA	NA	NA	NA	1	1	0
673:E014	E	-	673	-	BRAF	chr7:140719327-140924928:-	140739812	140739946	135	0.332372	0.056078	0.708042	chr7.140734770.140739812	20	27	19	25	58	67	53	44	chr7.140739946.140749287	17	30	39	29	74	52	51	35	NA	NA	NA	NA	NA	NA	NA	NA	NA	1	1	0
673:E018	E	-	673	-	BRAF	chr7:140719327-140924928:-	140749287	140749418	132	0.293804	0.172319	0.97669	chr7.140739946.140749287	17	30	39	29	74	52	51	35	chr7.140749418.140753275	16	27	25	23	57	52	60	36	NA	NA	NA	NA	NA	NA	NA	NA	NA	1	1	0
673:E019	E	ES*	673	-	BRAF	chr7:140719327-140924928:-	140753275	140753393	119	0.29743	0.169961	0.974677	chr7.140749418.140753275	16	27	25	23	57	52	60	36	chr7.140753393.140754187	17	29	33	24	57	48	55	40	NA	NA	NA	NA	NA	NA	NA	NA	NA	1	1	0
673:E021	E	ES*	673	-	BRAF	chr7:140719327-140924928:-	140754187	140754233	47	0.235979	0.228075	1	chr7.140753393.140754187	17	29	33	24	57	48	55	40	NA	NA	NA	NA	NA	NA	NA	NA	NA	NA	NA	NA	NA	NA	NA	NA	NA	NA	1	1	0
673:E024	E	-	673	-	BRAF	chr7:140719327-140924928:-	140776912	140777088	177	0.0763925	0.716606	1	NA	NA	NA	NA	NA	NA	NA	NA	NA	chr7.140777088.140777991	15	67	42	40	56	68	51	67	NA	NA	NA	NA	NA	NA	NA	NA	NA	1	1	0
673:E025	E	-	673	-	BRAF	chr7:140719327-140924928:-	140777991	140778075	85	-0.0943145	0.710303	1	chr7.140777088.140777991	15	67	42	40	56	68	51	67	chr7.140778075.140781576	21	64	50	39	67	88	66	63	NA	NA	NA	NA	NA	NA	NA	NA	NA	1	1	0
673:E029	E	-	673	-	BRAF	chr7:140719327-140924928:-	140781678	140781693	16	0.16977	0.373025	1	NA	NA	NA	NA	NA	NA	NA	NA	NA	chr7.140781693.140783021	26	44	39	31	60	62	67	66	NA	NA	NA	NA	NA	NA	NA	NA	NA	1	1	0
673:E030	E	-	673	-	BRAF	chr7:140719327-140924928:-	140783021	140783157	137	0.191267	0.314078	1	chr7.140781693.140783021	26	44	39	31	60	62	67	66	chr7.140783157.140787548	22	31	41	37	69	54	51	67	NA	NA	NA	NA	NA	NA	NA	NA	NA	1	1	0
673:E033	E	-	673	-	BRAF	chr7:140719327-140924928:-	140787548	140787584	37	0.28483	0.22175	1	chr7.140783157.140787548	22	31	41	37	69	54	51	67	chr7.140787584.140794308	22	31	36	36	19	27	22	21	NA	NA	NA	NA	NA	NA	NA	NA	NA	1	1	0
673:E034	E	-	673	-	BRAF	chr7:140719327-140924928:-	140794308	140794415	108	-1.28605	6.45374e-11	2.21044e-08	chr7.140787584.140794308	22	31	36	36	19	27	22	21	NA	NA	NA	NA	NA	NA	NA	NA	NA	NA	NA	NA	NA	NA	NA	NA	NA	NA	1	1	0
673:E035	E	Alt3ss	673	-	BRAF	chr7:140719327-140924928:-	140794416	140794467	52	-1.42894	2.21513e-10	7.02908e-08	NA	NA	NA	NA	NA	NA	NA	NA	NA	chr7.140794467.140800362	24	39	34	33	21	14	17	19	NA	NA	NA	NA	NA	NA	NA	NA	NA	1	1	0
673:E039	E	-	673	-	BRAF	chr7:140719327-140924928:-	140800438	140800462	25	-1.5363	1.14274e-08	2.78619e-06	NA	NA	NA	NA	NA	NA	NA	NA	NA	NA	NA	NA	NA	NA	NA	NA	NA	NA	NA	NA	NA	NA	NA	NA	NA	NA	NA	NA	NA	NA
673:E040	E	Alt3ss	673	-	BRAF	chr7:140719327-140924928:-	140800463	140800481	19	-1.60738	9.21419e-09	2.28204e-06	NA	NA	NA	NA	NA	NA	NA	NA	NA	chr7.140800481.140801412	23	50	40	49	19	29	18	24	NA	NA	NA	NA	NA	NA	NA	NA	NA	1	1	0
673:E042	E	-	673	-	BRAF	chr7:140719327-140924928:-	140801412	140801560	149	-1.48849	4.70535e-14	2.40311e-11	chr7.140800481.140801412	23	50	40	49	19	29	18	24	chr7.140801560.140807960	21	49	44	39	24	22	26	18	NA	NA	NA	NA	NA	NA	NA	NA	NA	1	1	0
673:E043	E	-	673	-	BRAF	chr7:140719327-140924928:-	140807960	140808062	103	-1.27428	9.73057e-07	0.000149282	chr7.140801560.140807960	21	49	44	39	24	22	26	18	chr7.140808062.140808892	9	35	27	44	27	27	18	16	NA	NA	NA	NA	NA	NA	NA	NA	NA	1	1	0
673:E053	E	-	673	-	BRAF	chr7:140719327-140924928:-	140834609	140834703	95	-0.020317	0.933533	1	NA	NA	NA	NA	NA	NA	NA	NA	NA	NA	NA	NA	NA	NA	NA	NA	NA	NA	NA	NA	NA	NA	NA	NA	NA	NA	NA	NA	NA	NA
673:E054	E	Alt3ss	673	-	BRAF	chr7:140719327-140924928:-	140834704	140834872	169	-0.0430324	0.843837	1	NA	NA	NA	NA	NA	NA	NA	NA	NA	chr7.140834872.140850111	22	51	50	64	76	86	73	47	NA	NA	NA	NA	NA	NA	NA	NA	NA	1	1	0
673:E055	E	-	673	-	BRAF	chr7:140719327-140924928:-	140850111	140850212	102	-0.0304428	0.918112	1	chr7.140834872.140850111	22	51	50	64	76	86	73	47	NA	NA	NA	NA	NA	NA	NA	NA	NA	NA	NA	NA	NA	NA	NA	NA	NA	NA	1	1	0

### Sheet: DEXseq
groupID	featureID	exonBaseMean	dispersion	pvalue	padj	seqnames	start	end	width	strand	P	R	log2fold_R_P
ENSG00000157764	E001	517.528	0.016	0.3	0.816	chr7	140719327	140725144	5818	-	30.433	32.066	0.22
ENSG00000157764	E002	17.7004	0.028	0.284	0.808	chr7	140725145	140725324	180	-	6.722	7.699	0.402
ENSG00000157764	E003	113.53	0.002	0.075	0.542	chr7	140725325	140726368	1044	-	16.598	17.924	0.255
ENSG00000157764	E004	28.8441	0.003	0.025	0.336	chr7	140726369	140726516	148	-	8.267	9.87	0.533
ENSG00000157764	E005	2.03495	0.206	0.578	0.917	chr7	140730665	140732562	1898	-	2.742	2.387	-0.401
ENSG00000157764	E006	3.68572	0.132	0.59	0.92	chr7	140732563	140734313	1751	-	3.057	3.583	0.461
ENSG00000157764	E007	1.97647	0.063	0.028	0.353	chr7	140734314	140734485	172	-	1.373	2.997	2.258
ENSG00000157764	E008	1.25062	0.067	0.204	0.749	chr7	140734486	140734486	1	-	1.373	2.27	1.454
ENSG00000157764	E009	1.75591	0.06	0.052	0.467	chr7	140734487	140734520	34	-	1.373	2.779	2.039
ENSG00000157764	E010	2.14536	0.062	0.075	0.541	chr7	140734521	140734557	37	-	1.681	3.003	1.679
ENSG00000157764	E011	2.3776	0.042	0.035	0.395	chr7	140734558	140734596	39	-	1.681	3.205	1.867
ENSG00000157764	E012	2.75443	0.036	0.123	0.645	chr7	140734597	140734616	20	-	2.17	3.304	1.219
ENSG00000157764	E013	33.652	0.003	0.002	0.063	chr7	140734617	140734770	154	-	8.58	10.814	0.7
ENSG00000157764	E014	40.7652	0.002	0.007	0.161	chr7	140739812	140739946	135	-	9.76	11.649	0.541
ENSG00000157764	E015	0				chr7	140739947	140741717	1771	-
ENSG00000157764	E016	0.495793	0.719	0.781		chr7	140747366	140747447	82	-	1.367	1.143	-0.516
ENSG00000157764	E017	0				chr7	140748932	140749052	121	-
ENSG00000157764	E018	36.9913	0.006	0.089	0.576	chr7	140749287	140749418	132	-	9.581	10.973	0.412
ENSG00000157764	E019	34.1198	0.007	0.111	0.625	chr7	140753275	140753393	119	-	9.215	10.551	0.41
ENSG00000157764	E020	0.726113	0.218	0.007		chr7	140753394	140754186	793	-	2.376	0.008	-16.494
ENSG00000157764	E021	19.5956	0.008	0.151	0.69	chr7	140754187	140754233	47	-	6.984	8.125	0.449
ENSG00000157764	E022	0				chr7	140758100	140758290	191	-
ENSG00000157764	E023	0				chr7	140773267	140773406	140	-
ENSG00000157764	E024	45.9636	0.002	0.442	0.876	chr7	140776912	140777088	177	-	11.17	11.84	0.179
ENSG00000157764	E025	46.8005	0.015	0.641	0.933	chr7	140777991	140778075	85	-	11.874	11.526	-0.092
ENSG00000157764	E026	0				chr7	140779807	140779928	122	-
ENSG00000157764	E027	0				chr7	140780359	140781575	1217	-
ENSG00000157764	E028	44.5443	0.035	0.599	0.923	chr7	140781576	140781677	102	-	11.036	11.618	0.158
ENSG00000157764	E029	23.7538	0.019	0.118	0.637	chr7	140781678	140781693	16	-	7.59	8.947	0.491
ENSG00000157764	E030	37.8347	0.01	0.098	0.596	chr7	140783021	140783157	137	-	9.665	11.07	0.413
ENSG00000157764	E031	0.23552	0.502	0.241		chr7	140783158	140783464	307	-	1.369	0.012	-13.614
ENSG00000157764	E032	0.113862	0.524	0.891		chr7	140785689	140785808	120	-	0.011	0.799	12.355
ENSG00000157764	E033	25.9149	0.009	0.176	0.719	chr7	140787548	140787584	37	-	8.104	9.228	0.389
ENSG00000157764	E034	24.1267	0.004	0	0	chr7	140794308	140794415	108	-	10.146	7.172	-1.039
ENSG00000157764	E035	15.5577	0.006	0	0.002	chr7	140794416	140794467	52	-	8.319	5.685	-1.126
ENSG00000157764	E036	0.124599	0.501	0.401		chr7	140799054	140800361	1308	-	0.973	0.012	-12.639
ENSG00000157764	E037	12.6994	0.02	0.003	0.101	chr7	140800362	140800384	23	-	7.357	5.294	-0.969
ENSG00000157764	E038	16.3932	0.007	0	0.005	chr7	140800385	140800437	53	-	8.426	5.902	-1.054
ENSG00000157764	E039	10.9969	0.018	0.002	0.08	chr7	140800438	140800462	25	-	6.924	4.857	-1.041
ENSG00000157764	E040	11.452	0.01	0	0.003	chr7	140800463	140800481	19	-	7.362	4.655	-1.347
ENSG00000157764	E041	0				chr7	140801020	140801411	392	-
ENSG00000157764	E042	27.7671	0.004	0	0	chr7	140801412	140801560	149	-	11.428	7.044	-1.456
ENSG00000157764	E043	28.7626	0.006	0	0	chr7	140807960	140808062	103	-	11.245	7.62	-1.173
ENSG00000157764	E044	0				chr7	140808063	140808236	174	-
ENSG00000157764	E045	0.603634	0.275	0.021		chr7	140808237	140808271	35	-	2.169	0.009	-15.95
ENSG00000157764	E046	0.721394	0.116	0.004		chr7	140808272	140808316	45	-	2.375	0.007	-17.021
ENSG00000157764	E047	0				chr7	140808317	140808338	22	-
ENSG00000157764	E048	0.351845	0.183	0.912		chr7	140808883	140808891	9	-	0.971	1.132	0.443
ENSG00000157764	E049	21.5871	0.022	0.006	0.152	chr7	140808892	140808995	104	-	9.305	7.12	-0.799
ENSG00000157764	E050	0.244821	0.267	0.736		chr7	140822385	140822452	68	-	0.972	0.802	-0.556
ENSG00000157764	E051	0.249197	0.991	0.345		chr7	140823533	140824398	866	-	1.38	0.023	-11.835
ENSG00000157764	E052	0				chr7	140833969	140833971	3	-
ENSG00000157764	E053	8.40538	0.021	0.001	0.043	chr7	140833972	140834608	637	-	6.305	4.073	-1.278	just recognize in DEXSeq in intron3 ,before Exon3
ENSG00000157764	E054	31.3073	0.008	0.088	0.576	chr7	140834609	140834703	95	-	8.778	10.164	0.442
ENSG00000157764	E055	62.2514	0.004	0.825	0.974	chr7	140834704	140834872	169	-	13.085	13.444	0.085
ENSG00000157764	E056	0.358824	0.232	0.275		chr7	140834873	140836233	1361	-	0.008	1.386	14.782
ENSG00000157764	E057	56.002	0.013	0.852	0.979	chr7	140850111	140850212	102	-	12.65	12.69	0.01
ENSG00000157764	E058	31.11	0.005	0.605	0.924	chr7	140924566	140924703	138	-	9.756	9.563	-0.06
ENSG00000157764	E059	9.54093	0.09	0.629	0.931	chr7	140924704	140924706	3	-	5.84	5.141	-0.373
ENSG00000157764	E060	9.66553	0.077	0.512	0.899	chr7	140924707	140924708	2	-	5.92	5.143	-0.412
ENSG00000157764	E061	9.66553	0.077	0.512	0.899	chr7	140924709	140924709	1	-	5.92	5.143	-0.412
ENSG00000157764	E062	9.91343	0.065	0.467	0.884	chr7	140924710	140924712	3	-	5.996	5.207	-0.414
ENSG00000157764	E063	13.8703	0.057	0.625	0.93	chr7	140924713	140924726	14	-	6.849	6.284	-0.254
ENSG00000157764	E064	13.3039	0.045	0.689	0.945	chr7	140924727	140924732	6	-	6.588	6.24	-0.16
ENSG00000157764	E065	14.3074	0.019	0.219	0.762	chr7	140924733	140924742	10	-	7.112	6.25	-0.381
ENSG00000157764	E066	21.0005	0.013	0.513	0.9	chr7	140924743	140924810	68	-	7.599	8.165	0.214
ENSG00000157764	E067	17.9534	0.034	0.725	0.954	chr7	140924811	140924928	118	-	7.178	7.476	0.121

### Sheet: rMATS
ID	GeneID	geneSymbol	chr	strand	exonStart_0base	exonEnd	upstreamES	upstreamEE	downstreamES	downstreamEE	ID	IJC_SAMPLE_1	SJC_SAMPLE_1	IJC_SAMPLE_2	SJC_SAMPLE_2	IncFormLen	SkipFormLen	PValue	FDR	IncLevel1	IncLevel2	IncLevelDifference
72851	ENSG00000157764.13	BRAF	chr7	-	140734616	140734770	140719326	140726516	140739811	140739946	72851	27,37,34,42	1,8,9,5	100,98,71,65	4,6,11,15	452	299	0.348487	1	0.947,0.754,0.714,0.847	0.943,0.915,0.81,0.741	-0.037
72852	ENSG00000157764.13	BRAF	chr7	-	140747365	140747447	140739811	140739946	140749286	140749418	72852	0,0,0,0	17,28,36,26	0,3,1,3	69,47,42,33	380	299	0.597569	1	0.0,0.0,0.0,0.0	0.0,0.048,0.018,0.067	-0.033
72854	ENSG00000157764.13	BRAF	chr7	-	140753274	140754233	140749286	140749418	140776911	140777088	72854	21,34,33,34	0,0,2,1	58,65,63,41	1,1,1,0	598	299	1	1	1.0,1.0,0.892,0.944	0.967,0.97,0.969,1.0	-0.017
72856	ENSG00000157764.13	BRAF	chr7	-	140785688	140785808	140783020	140783157	140787547	140787584	72856	0,0,0,0	19,24,33,33	0,1,0,0	62,50,43,66	418	299	1	1	0.0,0.0,0.0,0.0	0.0,0.014,0.0,0.0	-0.004
72857	ENSG00000157764.13	BRAF	chr7	-	140808236	140808316	140807959	140808062	140808882	140808995	72857	0,0,3,2	0,1,1,0	0,0,0,1	1,1,0,0	378	299	1	1	NA,0.0,0.704,1.0	0.0,0.0,NA,1.0	0.235
72858	ENSG00000157764.13	BRAF	chr7	-	140808236	140808316	140807959	140808062	140808891	140808995	72858	0,1,3,3	9,27,27,40	0,0,2,0	25,27,16,16	378	299	0.0827316	0.855069	0.0,0.028,0.081,0.056	0.0,0.0,0.09,0.0	0.019
72859	ENSG00000157764.13	BRAF	chr7	-	140850110	140850212	140833971	140834872	140924565	140924703	72859	31,68,71,83	0,0,0,0	119,120,102,70	0,0,0,3	400	299	1	1	1.0,1.0,1.0,1.0	1.0,1.0,1.0,0.946	0.014

### Sheet: LeafCutter
intron	logef	P	R	deltapsi
chr7:140726516:140734617:clu_35999_NA	0.0725506814620988	0.351326600240636	0.345495050194417	-0.00583155004621982
chr7:140726516:140739812:clu_35999_NA	-0.249056496296104	0.140895286709208	0.100451179165751	-0.0404441075434573
chr7:140734770:140739812:clu_35999_NA	0.176505814834005	0.507778113050156	0.554053770639833	0.0462756575896771
