## Supplementary material for "Analysis of alternative mRNA splicing in vemurafenib-resistant melanoma cells": Table S5

### Sheet: Overlap of AS analysis
		AS analysis tool
Gene Symbol	Chromosome	rMATS	Leafcutter	DEXSeq	ASpli
EVI5L	19	7857091-7857124	Cluster-7856068-7858191	7857092-7857124	7857092-7857124
TYR	11	89227822-89227970	cluster-89227970-89241254	89227823-89227970	89227823-89227970
PICALM	11	85978069-85978093	Cluster-85983973-85996826	85978070-85978093	85978070-85978093
FANCA	16	89762637-89762793	Cluster-89762022-89764890	89762638-89762793	89762638-89762793
MARK3	14	103498501-103498528	Cluster-03492034-103502882	103498502-103498528	103498502-103498528
SYNE2	14	64215285-64215354	Cluster-864214470:-64216248	64209608-64209941	64209579-64209941
MPRIP	17	17180606-17180669	Cluster-17180088-17184823	17180607-17180669	17180607-17180669
EPB41	1	29060421-29060484	Cluster-29053312-29060422	29060422-29060484	29060422-29060484
CLSTN1	1	9756480-9756510	Cluster-9755309:9773272	9756481-9756510	9756481-9756510
FAM126A	7	22946951-22947247	Cluster-22946163-22960256	22946952-22947032	22946952-22947032
CAPN3	15	42405925-42405943	Cluster-42403777-42409303	42405926-42405931	42405926-42405943
				42405932-42405943
CHID1	11	908541-908645	Cluster-904859-910775	914745914746	914745-914746
				914747914774
				914775914801
				914802914820
				914821915058
