## Supplementary material for "Analysis of alternative mRNA splicing in vemurafenib-resistant melanoma cells": Table S7

### Sheet: IPA Canonical Pathways
	AS analysis canonical pathway enrichment (-log p value)
Canonical Pathways	LeafCutter	rMATS	Asplii	DEXSeq
Regulation of Actin-based Motility by Rho	2.37933	2.05297	3.13571	1.5756
Epithelial Adherens Junction Signaling	2.7272	3.1898	1.51658	0.541392
RAR Activation	1.53368	0	3.39276	2.57999
Germ Cell-Sertoli Cell Junction Signaling	1.67486	1.35452	3.09744	1.06345
Role of NFAT in Regulation of the Immune Response	0	1.24629	2.93807	2.80073
Sertoli Cell-Sertoli Cell Junction Signaling	1.58646	1.20566	2.87747	1.31337
Reelin Signaling in Neurons	2.00027	2.49798	0.36264	2.07079
L-dopachrome Biosynthesis	2.16381	1.42682	1.64434	1.45159
PKCθ Signaling in T Lymphocytes	0.382577	0.473093	3.3788	2.16872
Actin Cytoskeleton Signaling	0.763634	2.05641	2.43556	1.01571
Endocannabinoid Developing Neuron Pathway	1.22529	1.1725	1.98641	1.76518
Integrin Signaling	0.779257	3.10896	1.44601	0.74042
CD28 Signaling in T Helper Cells	0.469828	0.716377	1.91212	2.84964
Protein Kinase A Signaling	1.92158	1.39414	1.06131	1.5645
Tight Junction Signaling	1.6949	0	3.14759	1.09169
Hereditary Breast Cancer Signaling	1.07723	0.897957	2.26195	1.40005
Cellular Effects of Sildenafil (Viagra)	1.12672	0	1.76186	2.6092
Virus Entry via Endocytic Pathways	0	0.482603	3.64037	1.36839
Phospholipase C Signaling	1.23132	0.668701	2.54098	1.04309
Opioid Signaling Pathway	0	1.00992	2.11618	2.29941
Type I Diabetes Mellitus Signaling	0	0	3.54232	1.83412
Role of BRCA1 in DNA Damage Response	1.50904	0.715396	1.87634	1.26108
Cytotoxic T Lymphocyte-mediated Apoptosis of Target Cells	0	0	4.4043	0.911122
Xenobiotic Metabolism General Signaling Pathway	0	0.87021	4.39677	0
Calcium-induced T Lymphocyte Apoptosis	0	0	3.0263	2.19001
Androgen Signaling	0	0	3.76412	1.45185
Netrin Signaling	0	0	2.1875	2.97688
Eumelanin Biosynthesis	1.76808	1.04114	1.2538	1.06523
RhoA Signaling	2.05647	1.07528	0.780019	1.15783
Natural Killer Cell Signaling	0	0.500078	3.3443	1.19555
Amyloid Processing	0	1.16475	2.59816	1.22428
Caveolar-mediated Endocytosis Signaling	0	0.395373	3.72909	0.848944
PI3K Signaling in B Lymphocytes	1.0879	1.32483	1.13331	1.42567
FXR/RXR Activation	2.02799	0.370237	1.82805	0.725394
PEDF Signaling	0.608696	0.694133	1.84024	1.80495
Antigen Presentation Pathway	0	0	4.10869	0.814767
CD27 Signaling in Lymphocytes	0	0.577279	2.5054	1.83319
Production of Nitric Oxide and Reactive Oxygen Species in Macrophages	0.864981	0.548023	2.83313	0.609953
Cardiac β-adrenergic Signaling	0.414188	0.301467	1.10667	3.00561
Synaptogenesis Signaling Pathway	1.03455	0.621478	1.56378	1.6011
Fcγ Receptor-mediated Phagocytosis in Macrophages and Monocytes	0	0.988917	1.64437	2.16982
Phagosome Maturation	0	0	4.21223	0.547444
Gαq Signaling	0.376277	0.239366	2.01429	2.12037
GP6 Signaling Pathway	0	0.407901	1.92666	2.25711
Myc Mediated Apoptosis Signaling	0	0	1.71256	2.71465
NER Pathway	0.524388	0	2.92805	0.948687
iCOS-iCOSL Signaling in T Helper Cells	0.497462	0	2.04888	1.83412
RANK Signaling in Osteoclasts	0	0.303307	1.73814	2.30815
Actin Nucleation by ARP-WASP Complex	0.658108	1.9324	1.30775	0.433468
tRNA Splicing	0	0.251854	1.0641	3.01309
Cdc42 Signaling	0.948713	0.411338	2.50515	0.458633
Neuroinflammation Signaling Pathway	0	0	2.61052	1.71107
Role of NFAT in Cardiac Hypertrophy	0	0.420671	2.48421	1.41201
Axonal Guidance Signaling	0.634965	0.364696	0.721395	2.5409
Calcium Signaling	0.292993	0	2.01748	1.92237
Basal Cell Carcinoma Signaling	2.70759	0.80898	0.702565	0
Gustation Pathway	0	0.478656	1.49561	2.18513
GNRH Signaling	0	0.383632	3.06462	0.705042
UDP-N-acetyl-D-galactosamine Biosynthesis II	0	1.61617	0.858338	1.66288
Relaxin Signaling	0	0.266757	1.03133	2.8174
Protein Ubiquitination Pathway	0.213735	0.586455	2.36895	0.932386
nNOS Signaling in Skeletal Muscle Cells	0	1.37616	1.94464	0.780514
GPCR-Mediated Nutrient Sensing in Enteroendocrine Cells	0	0	2.74132	1.29791
Hepatic Fibrosis Signaling Pathway	1.42069	1.31791	0.611667	0.671707
Role of Osteoblasts, Osteoclasts and Chondrocytes in Rheumatoid Arthritis	1.39621	0.623952	0.61396	1.35324
Thrombin Signaling	1.4571	0.447154	1.4887	0.503302
Wnt/β-catenin Signaling	0.92353	1.76112	0.500374	0.705042
Regulation of IL-2 Expression in Activated and Anergic T Lymphocytes	0.578044	1.0547	0.56894	1.6661
Molecular Mechanisms of Cancer	1.34017	0.683148	0.793301	1.0321
Endocannabinoid Cancer Inhibition Pathway	0.409433	0.87021	1.61577	0.946137
Cholecystokinin/Gastrin-mediated Signaling	0.472773	1.59183	1.32288	0.447638
Agrin Interactions at Neuromuscular Junction	0.622766	1.77146	0.642823	0.777031
Gap Junction Signaling	0	0.495019	2.1068	1.18626
TR/RXR Activation	2.51691	0.325161	0.208213	0.72289
Ovarian Cancer Signaling	1.91283	0.907423	0.326077	0.626033
TWEAK Signaling	0	0	2.13479	1.61668
Rac Signaling	0	1.21162	2.033	0.49133
CCR3 Signaling in Eosinophils	0.458344	0	2.51926	0.742193
Leukocyte Extravasation Signaling	1.51673	0	1.58808	0.559371
Xenobiotic Metabolism PXR Signaling Pathway	0.850336	0	2.77542	0
Sumoylation Pathway	0.524388	0.510801	1.51706	0.948687
Huntington's Disease Signaling	0.252245	0.332648	1.71251	1.20034
Cardiac Hypertrophy Signaling (Enhanced)	0	0.35711	1.60759	1.5322
CXCR4 Signaling	0.948713	0.411338	1.36799	0.747338
UDP-N-acetyl-D-galactosamine Biosynthesis I	0	1.72374	0	1.74874
G Beta Gamma Signaling	0	0.391275	1.8835	1.16979
April Mediated Signaling	0	0	1.13729	2.30031
mTOR Signaling	0.788857	1.33048	1.03075	0.286227
Pyridoxal 5'-phosphate Salvage Pathway	0	0.458013	1.41816	1.54084
PPAR Signaling	1.30264	0.231001	0.93515	0.937427
Role of RIG1-like Receptors in Antiviral Innate Immunity	0	0.245441	1.04705	2.11292
Sonic Hedgehog Signaling	0	0.984808	1.36667	1.02685
Endocannabinoid Neuronal Synapse Pathway	0	0	1.80117	1.56248
Death Receptor Signaling	0.569796	0	1.69028	1.09764
Sperm Motility	0.269643	0	1.36489	1.71916
4-1BB Signaling in T Lymphocytes	0	0.340045	1.28932	1.72016
B Cell Activating Factor Signaling	0	0	1.09964	2.22207
IL-1 Signaling	0	0	1.69028	1.62909
Type II Diabetes Mellitus Signaling	0	0.297388	1.62731	1.37497
LPS-stimulated MAPK Signaling	0	0.694133	1.84024	0.743964
Aryl Hydrocarbon Receptor Signaling	1.06155	0	1.61577	0.598557
NGF Signaling	0	0.437352	2.00177	0.833163
Dendritic Cell Maturation	0	0	2.28829	0.958174
Inhibition of Angiogenesis by TSP1	0	1.58527	0	1.64995
Glucocorticoid Receptor Signaling	0	0	1.81159	1.40197
GABA Receptor Signaling	0	0	1.62947	1.55828
CTLA4 Signaling in Cytotoxic T Lymphocytes	0	0.298109	1.72196	1.12524
IL-12 Signaling and Production in Macrophages	0.436685	0	1.1891	1.50594
Induction of Apoptosis by HIV1	0	0	1.48801	1.63009
Ephrin B Signaling	0	0.402606	1.30775	1.40065
Choline Degradation I	0	0	1.64434	1.45159
Salvage Pathways of Pyrimidine Ribonucleotides	0	0.556685	1.00252	1.52438
DNA damage-induced 14-3-3σ Signaling	1.19855	0.517021	0	1.35237
PXR/RXR Activation	0.697554	0.458013	1.41816	0.490556
Corticotropin Releasing Hormone Signaling	0	0.531931	1.59301	0.927516
CREB Signaling in Neurons	0	0.258529	2.00665	0.77944
Nucleotide Excision Repair Pathway	0	0	2.13479	0.890484
FGF Signaling	0	1.66763	0.604364	0.72289
FAT10 Cancer Signaling Pathway	0	0.666214	1.01432	1.313
Role of PKR in Interferon Induction and Antiviral Response	0	0.419412	0.825155	1.73194
Dopamine-DARPP32 Feedback in cAMP Signaling	0	0	1.40575	1.56425
GDNF Family Ligand-Receptor Interactions	0	0.374587	1.25049	1.32839
TNFR1 Signaling	0	0	1.71256	1.22428
Role of Wnt/GSK-3β Signaling in the Pathogenesis of Influenza	1.52927	0.737466	0.650914	0
G-Protein Coupled Receptor Signaling	0.2147	0	0.698237	1.99891
Graft-versus-Host Disease Signaling	0	0	2.66364	0.237462
Tec Kinase Signaling	0.364131	0	1.39619	1.13064
PPARα/RXRα Activation	1.55677	0.536982	0.433149	0.356311
Autoimmune Thyroid Disease Signaling	0	0	2.63051	0.231851
Apoptosis Signaling	0	0.251297	1.57182	0.995402
Adipogenesis pathway	0.431523	0	1.72372	0.662339
Xenobiotic Metabolism Signaling	0.586779	0	2.22974	0
Systemic Lupus Erythematosus In T Cell Signaling Pathway	0	0.529934	1.83449	0.416028
Crosstalk between Dendritic Cells and Natural Killer Cells	0	0	2.45122	0.325117
Anandamide Degradation	0	0	1.47072	1.27937
CCR5 Signaling in Macrophages	0	0	1.64437	1.05784
Glycerol Degradation I	1.68963	0.966021	0	0
Assembly of RNA Polymerase I Complex	0	0	0.890677	1.73034
Factors Promoting Cardiogenesis in Vertebrates	1.82453	0.501604	0.290666	0
Human Embryonic Stem Cell Pluripotency	1.94693	0.59862	0	0
ATM Signaling	1.35685	0.556685	0	0.602274
Osteoarthritis Pathway	1.44149	0.676919	0.363434	0
Nitric Oxide Signaling in the Cardiovascular System	0	0	0.982619	1.49143
Chondroitin Sulfate Degradation (Metazoa)	0	0	1.85405	0.601619
Mouse Embryonic Stem Cell Pluripotency	1.31013	0.882646	0	0.258993
Neuroprotective Role of THOP1 in Alzheimer's Disease	0.478753	0	1.95621	0
PD-1, PD-L1 cancer immunotherapy pathway	0	0	2.13107	0.246874
Regulation of the Epithelial-Mesenchymal Transition Pathway	0.850336	1.5235	0	0
HGF Signaling	0	0.45614	1.41537	0.497953
Assembly of RNA Polymerase II Complex	0	0	1.71256	0.64962
Activation of IRF by Cytosolic Pattern Recognition Receptors	0	0.475546	0.288176	1.58455
Estrogen Receptor Signaling	1.57745	0	0.494837	0.273971
TNFR2 Signaling	0	0	1.33991	1.00185
Antioxidant Action of Vitamin C	0.503971	0	0.451471	1.33964
Mismatch Repair in Eukaryotes	0	0	0.775402	1.49103
IL-10 Signaling	0	0.425287	1.35337	0.456863
Colanic Acid Building Blocks Biosynthesis	0	0.630059	0	1.60102
α-Adrenergic Signaling	0	0	1.61477	0.61065
DNA Double-Strand Break Repair by Homologous Recombination	1.32752	0	0.828572	0
Senescence Pathway	0	0.576886	0	1.57746
Acute Myeloid Leukemia Signaling	0.578044	1.57179	0	0
Ubiquinol-10 Biosynthesis (Eukaryotic)	0	1.39621	0.751478	0
LPS/IL-1 Mediated Inhibition of RXR Function	0.745482	0	1.35707	0
Nur77 Signaling in T Lymphocytes	0	0	1.52504	0.547254
Oxidative Ethanol Degradation III	0	0	0.707968	1.35237
OX40 Signaling Pathway	0	0	1.70601	0.319803
EIF2 Signaling	0.268348	0.379918	1.35707	0
Inflammasome pathway	0	0	0.688082	1.31165
Angiopoietin Signaling	0	0.381368	0.2384	1.34597
IL-15 Signaling	0	0.381368	0.2384	1.34597
Alanine Biosynthesis III	0	0	1.9429	0
Neurotrophin/TRK Signaling	0	1.83805	0	0
Remodeling of Epithelial Adherens Junctions	0	0	1.36913	0.465007
MIF Regulation of Innate Immunity	0	0	0.417276	1.41198
fMLP Signaling in Neutrophils	0	0	1.35657	0.465809
IL-17A Signaling in Airway Cells	0	0	0.278972	1.54084
Renin-Angiotensin Signaling	0	0	1.33398	0.453606
Allograft Rejection Signaling	0	0	1.77119	0
Sulfite Oxidation IV	0	1.72374	0	0
NRF2-mediated Oxidative Stress Response	0	0	1.66546	0
Cysteine Biosynthesis/Homocysteine Degradation	0	0	1.64434	0
Communication between Innate and Adaptive Immune Cells	0	0	1.61477	0
Phenylalanine Degradation IV (Mammalian, via Side Chain)	0	1.55461	0	0
Folate Transformations I	1.51575	0	0	0
Glutathione Biosynthesis	0	0	1.47072	0
Glutamate Dependent Acid Resistance	0	0	0	1.45159
Methylmalonyl Pathway	0	0	1.34825	0
Molybdenum Cofactor Biosynthesis	0	0	1.34825	0
